# Targeted ortholog search in unannotated genome assemblies with fDOG-Assembly

**DOI:** 10.1101/2025.09.19.677253

**Authors:** Hannah Muelbaier, Freya Arthen, Vinh Tran, Ina Schaefer, Miklós Bálint, Ingo Ebersberger

**Affiliations:** Applied Bioinformatics Group, Faculty of Biosciences, Goethe University Frankfurt, D-60438 Frankfurt am Main, Germany; LOEWE Centre for Translational Biodiversity Genomics (TBG), D-60325 Frankfurt am Main, Germany; Senckenberg Biodiversity and Climate Research Centre (S-BIK-F), D-60325 Frankfurt am Main, Germany; Institute of Insect Biotechnology, Justus-Liebig University, 35392, Giessen, Germany

## Abstract

Whole genome shotgun sequencing and assembly is routine. However, identifying proteincoding genes in newly assembled genomes remains complex, time-consuming, and labour-intensive. Therefore, most eukaryotic genome assemblies in public databases lack gene annotations reducing their value for evolutionary and functional genomics. Here, we present fDOG-Assembly, a novel tool for targeted, feature architecture-aware ortholog searches directly in unannotated genome assemblies. Benchmarking shows that fDOG-Assembly performs similarly to BUSCO and Compleasm in ortholog identification while offering the advantage of not being restricted to universal single-copy genes. Applied to identify orthologs of 5, 000 human genes in rat and *Nematostella vectensis*, fDOG-Assembly approaches the performance of traditional ortholog search tools that rely on pre-annotated proteomes. Importantly, it can recover orthologs missed by conventional methods because of incomplete gene annotations, helping to fill gaps in phylogenetic profiles. As a case study, we screened 176 soil invertebrate genome assemblies for genes involved in antibacterial compound production. We found that orthologs of β-lactam biosynthesis genes are widespread in springtails, with individual species possessing nearly complete cephamycin biosynthetic gene sets, suggesting they may represent previously unrecognized natural producers of β-lactam antibiotics. Overall, fDOG-Assembly is a powerful resource for orthology-based analyses of the rapidly growing collection of unannotated genome assemblies.
