## Supplemental Table S1 for "Targeted ortholog search in unannotated genome assemblies with fDOG-Assembly"

### Sheet: Tabelle1
Supplementary Table S1. Cross-reference table BUSCO ID to UniProt ID§
BUSCO Id	UniProt ID
323473at33208	P53611
319574at33208	Q9Y606
102804at33208	Q9Y5B9
103854at33208	P49754
108764at33208	Q9Y5Q9
109109at33208	P19447
111730at33208	Q9P2H3
115878at33208	Q96RR1
123923at33208	Q6NUQ1
129179at33208	Q9P2I0
13816at33208	O95071
139188at33208	Q9H9E3
143619at33208	Q969N2
157109at33208	Q86UK7
166097at33208	P31939
168850at33208	Q8WVM8
176247at33208	Q9NUW8
179485at33208	O75083
184508at33208	Q9BXP5
192250at33208	O95391
194754at33208	Q9UDR5
197549at33208	Q96EY7
200997at33208	Q9UHB9
202545at33208	Q5T9L3
203128at33208	Q9Y3I0
208219at33208	Q9NYV6
210614at33208	Q96JC1
222489at33208	O43660
223234at33208	P50336
224280at33208	P61011
226941at33208	O00400
227087at33208	Q9H270
235430at33208	Q8TED0
239016at33208	O75419
239597at33208	Q13144
246241at33208	O00232
249486at33208	P56282
255117at33208	Q8NEB9
257339at33208	O75800
261284at33208	Q9H269
262757at33208	Q3MIT2
267439at33208	P14868
268397at33208	Q5VIR6
274064at33208	Q8NBL1
274769at33208	P54578
279631at33208	Q6IA86
281304at33208	Q92521
283637at33208	P61201
284059at33208	Q9Y366
285902at33208	Q9NQ89
291505at33208	Q08J23
295556at33208	Q8IWY9
300303at33208	Q9NVM9
302279at33208	Q96MX6
307109at33208	P22234
311761at33208	Q13769
315393at33208	Q7KZN9
318483at33208	Q9BS26
324249at33208	Q9Y5Q8
325183at33208	P16930
327301at33208	Q9H6Y2
331112at33208	Q96G46
332870at33208	Q06265
334331at33208	Q8WUQ7
338191at33208	Q9BZE4
338482at33208	Q96AA3
339127at33208	O43292
344338at33208	Q16739
344442at33208	Q9UKX7
347600at33208	Q9UK59
348544at33208	P55010
348761at33208	Q9Y2S7
349627at33208	Q9BVC3
354949at33208	Q9H490
356503at33208	Q96A29
357580at33208	Q96DI7
359075at33208	Q13123
359324at33208	Q9H7Z7
361100at33208	Q9BVC4
363840at33208	Q9NVU0
363851at33208	Q86W50
364694at33208	P08240
365323at33208	O76071
365691at33208	Q13416
366936at33208	Q00535
368670at33208	Q16656
371241at33208	Q3ZCQ8
371526at33208	Q92600
376982at33208	O00487
378033at33208	Q8IYS2
378768at33208	Q5VZM2
379076at33208	Q9BVL2
379771at33208	Q9NWL6
380583at33208	Q96J01
382000at33208	Q96CX6
382262at33208	Q6PJT7
384187at33208	Q13573
387117at33208	Q8IVS2
387878at33208	Q8NE00
389570at33208	O95363
393219at33208	Q9BTY7
393291at33208	Q8TCT6
393419at33208	Q13564
395919at33208	Q01831
398202at33208	Q92546
399439at33208	P57081
403171at33208	Q96GA3
406927at33208	Q9H0G5
409006at33208	Q53HC9
409186at33208	Q9H501
411755at33208	Q96A33
412930at33208	Q96KC8
414603at33208	Q9NVC6
419914at33208	Q9GZL7
421685at33208	Q9BQ95
423848at33208	Q96AB6
424392at33208	P19387
424646at33208	O75381
427349at33208	Q9Y315
428202at33208	P11182
429011at33208	Q8NBA8
432155at33208	Q53H82
432522at33208	Q96J42
433216at33208	Q9GZS3
434068at33208	O43395
435253at33208	Q15061
435921at33208	Q147X3
436007at33208	Q9UBT2
440493at33208	Q9UJA5
443305at33208	Q9BW27
443659at33208	Q9NWU5
445091at33208	P51398
446031at33208	O14972
453049at33208	Q9BPZ7
453687at33208	P53602
455512at33208	Q13686
458974at33208	Q9NQZ2
459253at33208	Q5HYK3
461123at33208	P78318
462325at33208	Q9GZN1
462897at33208	Q8WU10
463071at33208	Q9Y5J1
464243at33208	Q9C086
464312at33208	O43462
465401at33208	Q96L58
466616at33208	Q9Y3T9
467142at33208	Q9UK97
467744at33208	Q12893
468631at33208	Q8N5M1
470197at33208	Q9NRG9
471608at33208	Q9H2P9
471787at33208	Q15650
474302at33208	Q9NR50
477052at33208	Q9Y5Z9
485003at33208	Q9H1Y0
490961at33208	Q9UHN1
493505at33208	Q96GX9
495207at33208	Q9UJ70
495389at33208	Q9HB71
495605at33208	Q8TDN6
495802at33208	Q4U2R6
496070at33208	P78346
496219at33208	Q96G21
500808at33208	Q6GMV2
501396at33208	Q5VTL8
501546at33208	Q99627
501788at33208	Q9Y2R9
502429at33208	Q9H7X0
502584at33208	Q16585
503333at33208	Q9HCN4
504691at33208	P17152
504731at33208	P12004
504912at33208	Q07021
505248at33208	Q13795
50756at33208	P09884
508188at33208	O14717
508986at33208	O95456
510522at33208	Q8WXX5
510581at33208	Q5T280
511575at33208	Q9UM00
514675at33208	Q9Y5M8
514698at33208	Q9H5V9
514724at33208	Q9BRB3
514834at33208	Q9H6L2
514892at33208	Q9NWX6
515058at33208	Q9UMX1
515377at33208	Q8IY95
516481at33208	Q0PNE2
516716at33208	Q9BWU0
518288at33208	Q8N3I7
518569at33208	Q7L5Y9
520011at33208	P82675
521343at33208	Q9H944
524148at33208	Q9BQ70
524165at33208	Q8NC60
529092at33208	Q9HAF1
529852at33208	Q15005
530431at33208	Q9GZR7
532406at33208	Q9UKD2
532930at33208	O14653
534206at33208	Q9NX58
534757at33208	Q9P0N9
535664at33208	P51970
535806at33208	Q9UJA2
537470at33208	Q99437
537923at33208	P61599
538442at33208	Q96EK6
539043at33208	Q9Y3D8
539234at33208	Q9GZZ1
539360at33208	Q96S44
539600at33208	Q9Y3B2
541231at33208	Q9GZU8
541260at33208	Q16595
545389at33208	Q9NP77
546305at33208	Q9H0U6
551831at33208	O43148
554010at33208	Q96H20
555162at33208	P20042
556039at33208	O96000
556445at33208	Q96EL2
556461at33208	Q9VYX5
557596at33208	P62906
557694at33208	Q96E29
557834at33208	Q8N5U6
557962at33208	Q8IU60
558552at33208	P41223
558897at33208	Q8WUK0
558933at33208	O95926
559146at33208	Q8TDP1
559576at33208	Q9BPX7
559732at33208	Q8N183
559883at33208	Q9Y248
561417at33208	P52434
561688at33208	Q9BWT6
563358at33208	Q9BRN9
563832at33208	Q9BSF4
564234at33208	Q9UPM9
566026at33208	Q96G25
566916at33208	Q9P032
567650at33208	Q96L50
568949at33208	O15498
569812at33208	Q70Z53
569878at33208	Q13952
570262at33208	P28070
570646at33208	O43583
571944at33208	O14893
572074at33208	O95400
573203at33208	Q2VPK5
575360at33208	Q9BVG4
577339at33208	O60613
577929at33208	O95169
578582at33208	O15258
580851at33208	Q99547
580896at33208	Q9H0W8
581475at33208	P82663
581717at33208	Q6RFH5
582265at33208	O75663
583626at33208	Q3MHD2
584333at33208	Q969J3
584373at33208	Q8TCC3
585078at33208	Q13901
585232at33208	Q9H741
585313at33208	Q9Y296
585726at33208	Q9NRN9
586156at33208	Q99471
586310at33208	O00233
587399at33208	Q96E22
587407at33208	Q9VEC2
587688at33208	Q9UDW3
589773at33208	Q9BY77
589901at33208	Q96SK2
590416at33208	Q9Y3E7
592094at33208	O75586
594271at33208	Q9BU61
594937at33208	A0PJW6
595010at33208	Q15814
5951at33208	Q6P2Q9
595316at33208	Q7Z4H3
596131at33208	P63272
600462at33208	Q9NXG2
601242at33208	Q01658
601650at33208	P52815
601967at33208	Q9UKB3
603239at33208	Q9BRP8
603370at33208	P62750
603673at33208	O43181
604943at33208	P0DI81
606539at33208	P50914
606958at33208	Q9NRF9
608011at33208	Q9Y333
608074at33208	Q9Y3C0
611279at33208	Q9Y3A2
611373at33208	Q6GMV3
611891at33208	Q13405
613851at33208	P46779
614305at33208	P05408
616120at33208	O15212
617020at33208	O95568
617667at33208	O95777
618339at33208	Q9UK45
619415at33208	Q6NW29
622156at33208	Q9BT30
622560at33208	P83731
623138at33208	P82912
623324at33208	P62841
623995at33208	P49458
625077at33208	Q9BYC9
628082at33208	Q9Y4Y9
628231at33208	Q9UHA4
631196at33208	Q96CT7
631811at33208	Q9BTX3
633619at33208	Q9Y3D5
636423at33208	Q9BYC8
63697at33208	O75533
637971at33208	Q15649
641257at33208	Q53FP2
642323at33208	Q6P161
642773at33208	Q7JRC0
76852at33208	Q9Y2L5
88053at33208	Q96KP1
305260at33208	P37287
304388at33208	Q13610
107574at33208	P48553
111746at33208	Q12788
124302at33208	Q7Z392
130256at33208	Q2NL82
131349at33208	Q9P2J5
146671at33208	O60524
14776at33208	Q92616
148067at33208	Q9H6R4
152327at33208	O95831
152977at33208	Q7RTS9
153034at33208	Q96BP3
16244at33208	Q07864
162821at33208	Q13724
164767at33208	Q8NI36
168924at33208	Q8N766
169864at33208	Q8WTT2
172677at33208	Q9NXE4
180808at33208	Q16134
182834at33208	Q9UJX6
184717at33208	P61221
186208at33208	Q9H0A0
187280at33208	P51659
189414at33208	Q5C9Z4
195986at33208	Q99459
206786at33208	Q96D46
206858at33208	Q9NUY8
214788at33208	Q9Y2V7
216563at33208	Q7L1T6
218441at33208	Q9NVR5
219856at33208	Q53GS9
226335at33208	Q93099
227979at33208	Q08AM6
231157at33208	O95394
231700at33208	Q9H7Z3
234290at33208	Q9UQ13
239149at33208	Q9NP92
240437at33208	Q9UNQ2
244863at33208	O94874
245567at33208	Q99543
247905at33208	P41214
251076at33208	Q9NRD5
251577at33208	Q9BVI4
260752at33208	Q14746
261614at33208	Q14137
266460at33208	P04843
266469at33208	O75616
268134at33208	O15229
270594at33208	Q9NVU7
271297at33208	Q12887
272605at33208	Q7L5Y6
273040at33208	O95260
273989at33208	Q8NHQ9
279992at33208	Q5TKA1
281693at33208	Q15269
285966at33208	Q96EK5
291875at33208	O00566
301572at33208	Q8WWY3
302186at33208	Q9UJX5
302921at33208	Q9NZ09
303117at33208	Q8N8A6
306101at33208	P48728
311438at33208	P53609
320390at33208	Q5VZE5
323399at33208	Q9Y2R4
331186at33208	Q9NW13
333062at33208	P60228
334336at33208	O14964
334764at33208	Q8TB61
334820at33208	Q96RK4
335107at33208	P17707
339319at33208	Q8N5Y8
340558at33208	Q13895
340577at33208	Q8NFJ9
344611at33208	Q9Y5Y5
345099at33208	Q8N1F7
346541at33208	O00255
351226at33208	Q9H9C1
352600at33208	P49366
353768at33208	Q7L2H7
354829at33208	Q92905
355739at33208	Q7L5D6
356334at33208	Q9P253
359532at33208	Q8TBB5
360379at33208	Q1RMZ1
360753at33208	Q5TEU4
361203at33208	Q9NV06
363634at33208	P82650
366814at33208	B7ZAQ6
367957at33208	Q9H3H5
368565at33208	Q969Q6
371297at33208	P40938
381303at33208	P56589
383313at33208	A5PLN9
386666at33208	A8K0Z3
387079at33208	Q969S3
390192at33208	Q9H553
393895at33208	O43242
395147at33208	P22570
395183at33208	Q9H040
397019at33208	Q9GZZ9
397659at33208	Q96JB5
398013at33208	Q6UXN9
399092at33208	Q92890
400042at33208	P05455
401196at33208	Q9BRJ2
401679at33208	Q8NCE0
403817at33208	Q9NZL4
405257at33208	Q96MW5
407472at33208	Q5F1R6
414571at33208	Q92643
414579at33208	Q9BRX9
415618at33208	Q9NWS8
416175at33208	Q96C86
421396at33208	P10768
422158at33208	Q9H4P4
422751at33208	Q9H9P8
424569at33208	P53990
427789at33208	Q10713
428754at33208	Q9NY61
433606at33208	P0C2W1
436539at33208	O75821
437653at33208	Q9Y399
439736at33208	Q9Y2I8
441575at33208	Q86Y56
442169at33208	Q9NRM2
442203at33208	Q2TAA5
442823at33208	Q96CS3
444160at33208	Q9UBP6
444231at33208	Q86XA0
445034at33208	O75648
446000at33208	O60725
447400at33208	Q9BV87
448514at33208	Q5QP82
450785at33208	P09001
451242at33208	Q13889
451957at33208	Q9UBL3
452574at33208	Q9VH78
453052at33208	O43818
454911at33208	Q9P1Q0
455941at33208	O14662
457777at33208	Q9BT78
458807at33208	Q13347
458988at33208	Q8IXH7
45934at33208	Q2M389
460044at33208	Q9BSU1
461193at33208	Q99442
464286at33208	Q8WVT3
465092at33208	O75909
465512at33208	Q9H0H0
465703at33208	Q15006
465933at33208	Q16795
468248at33208	Q96GC9
468359at33208	Q9UKZ1
469367at33208	Q9NWB7
472313at33208	P13804
474387at33208	Q9NPF5
475826at33208	P29084
477939at33208	Q8IVS8
477998at33208	Q99567
478073at33208	P62917
478984at33208	Q96FX7
480700at33208	Q99598
480735at33208	O14579
481557at33208	Q9NZM5
482691at33208	Q9NT62
483489at33208	Q9Y312
486370at33208	O95801
486431at33208	Q9BVJ6
486743at33208	Q9NZ43
489858at33208	O95159
489997at33208	Q9NUL7
491252at33208	Q9U4F3
491289at33208	Q96K37
493148at33208	Q9Y5K1
493913at33208	P55081
494057at33208	Q9BUE0
49474at33208	Q92538
495175at33208	O94903
495329at33208	Q9NQT4
495926at33208	Q9BSV6
500261at33208	O14929
502128at33208	Q9Y3F4
502407at33208	P09417
504207at33208	Q9Y2P8
504292at33208	Q9H0E2
505718at33208	Q9H814
509816at33208	Q9UH92
510174at33208	Q8N6T3
511386at33208	P04844
511668at33208	Q9Y224
514565at33208	Q9Y3A3
514727at33208	O15091
515410at33208	Q9NXW9
516078at33208	Q9BU89
516321at33208	P62487
516659at33208	Q6P2C8
517968at33208	Q8IWT0
518635at33208	Q9H981
519303at33208	Q32NB8
519777at33208	Q99848
523206at33208	Q9Y2Z0
523376at33208	Q96FM1
525542at33208	Q99426
526673at33208	Q8WVY7
526839at33208	Q9BZE1
527406at33208	O15541
529093at33208	Q9Y5K8
529708at33208	Q9P055
533666at33208	Q9H9J2
533690at33208	Q9H9Y2
534808at33208	Q06136
535268at33208	Q9BXY0
535524at33208	Q9Y221
536251at33208	Q15126
537548at33208	P07992
539215at33208	Q9NQZ6
544849at33208	Q9H4B6
544919at33208	Q6ZNE5
546751at33208	P13994
547099at33208	Q8TBF4
547766at33208	P53701
548732at33208	P61758
551620at33208	Q8WUX9
551632at33208	Q15631
552359at33208	Q9Y5R8
552764at33208	Q9ULC3
553411at33208	Q86X95
553585at33208	P09661
554815at33208	Q7JYX5
555390at33208	P30050
556337at33208	P62277
556510at33208	Q14691
556587at33208	Q9NX38
556750at33208	Q9NPL8
556925at33208	Q5D0E6
558385at33208	Q9Y2V0
559501at33208	Q9VIG0
560566at33208	P18615
561248at33208	O75528
561943at33208	Q9H3K2
563084at33208	O60783
563359at33208	Q9H446
563426at33208	Q96I25
563679at33208	P82664
56573at33208	O00410
566262at33208	Q9UHV9
566447at33208	Q6I9Y2
566527at33208	Q9NPD3
568170at33208	Q7Z7C8
569303at33208	Q9P2W9
571149at33208	Q969H6
572434at33208	Q9NP79
572463at33208	Q14232
572754at33208	Q9NX24
573313at33208	Q8IV38
577068at33208	Q9NZ63
578684at33208	Q8NEJ9
578726at33208	O95149
578734at33208	Q8N9N7
578959at33208	Q9BTT4
581547at33208	O15145
581621at33208	P40429
582473at33208	Q96NC0
582823at33208	P49406
584023at33208	Q96EK9
585809at33208	Q15050
586690at33208	O60869
586719at33208	Q9UHA3
587513at33208	Q96DZ1
587958at33208	Q9Y3B4
591316at33208	Q9W2H1
591391at33208	Q9BTE0
591498at33208	P57088
592759at33208	Q9P013
594172at33208	P62263
594842at33208	Q5J8M3
595404at33208	Q9NRP0
595858at33208	Q8N5T2
596973at33208	A0JLT2
597023at33208	Q7Z7H8
598405at33208	Q9NY12
600823at33208	P23025
601875at33208	Q4G0J3
602587at33208	P0DPB6
605189at33208	Q9P0R6
606748at33208	P52657
608190at33208	O60925
608924at33208	P61353
609899at33208	Q9HD33
610427at33208	Q9UI30
610541at33208	Q9NQ50
611258at33208	O75937
612760at33208	O75380
613580at33208	Q9UPQ8
615585at33208	Q9Y3D3
616149at33208	Q6QNY1
617522at33208	Q8N983
619326at33208	P52435
621808at33208	P62310
622461at33208	P62851
625091at33208	Q9Y2Q9
628247at33208	O14737
631662at33208	Q9Y3U8
631798at33208	Q8T481
632566at33208	Q9ULC4
633007at33208	Q14696
634446at33208	P61513
634447at33208	O94817
636041at33208	P37108
636070at33208	Q9P0M9
636300at33208	P61218
640187at33208	Q7Z6K3
640349at33208	Q9Y291
641073at33208	Q9UHK0
643954at33208	Q9BYN8
644034at33208	Q8WVK2
648300at33208	Q96MW1
65302at33208	Q16531
92367at33208	Q8IWA0
99987at33208	Q9UNX4
430701at33208	Q8N1B3
429751at33208	Q86U38
107151at33208	O94906
114954at33208	Q9H4Z3
118209at33208	O15294
119252at33208	P41250
119591at33208	Q9HBG6
121127at33208	Q14CX7
127766at33208	O60763
130245at33208	Q09161
131848at33208	Q7Z3J2
132087at33208	Q92797
134492at33208	Q6P1X5
135294at33208	Q8TEA7
137383at33208	Q13099
143997at33208	Q9UJX2
147873at33208	Q9BZJ0
148325at33208	Q96FV9
157138at33208	Q9UBB6
158845at33208	Q8IYI6
158962at33208	P40692
177718at33208	Q9NW82
177858at33208	Q92499
178537at33208	Q9H9T3
186707at33208	Q9UPT5
190726at33208	O15371
191938at33208	Q96DM3
196950at33208	Q9Y4C8
197652at33208	Q2TAY7
201397at33208	Q8TAF3
203698at33208	Q8IY37
205220at33208	Q8N653
207599at33208	P49959
212972at33208	Q68CQ4
215654at33208	Q12874
216257at33208	Q8IYB8
219795at33208	Q9H9A5
227453at33208	Q8WX92
235149at33208	O76094
235458at33208	Q8IYL2
245482at33208	O00541
247183at33208	Q92845
255242at33208	O43929
255924at33208	Q8TDD1
257141at33208	O94923
266808at33208	Q05048
271742at33208	Q8TAT6
273367at33208	Q5SWX8
274044at33208	Q92541
274992at33208	Q96CW1
277935at33208	P57740
278227at33208	Q7Z569
280914at33208	Q92542
285146at33208	Q13888
289235at33208	A0AVI4
289928at33208	Q14728
295775at33208	Q7L592
308610at33208	P39656
311758at33208	Q9NRW7
312577at33208	Q9H5U6
313091at33208	Q9BVS4
315044at33208	Q8TAM2
317470at33208	Q9NX74
318532at33208	O60832
321332at33208	Q9NVR2
333800at33208	Q8ND04
334272at33208	Q8N302
334342at33208	Q96A65
336647at33208	Q9UJX4
344346at33208	Q92552
344581at33208	Q9VXN8
345959at33208	Q9UBB4
348449at33208	P82933
352854at33208	Q9UI12
353286at33208	Q9UJW0
355210at33208	P32780
356175at33208	Q9HCU5
359369at33208	O15160
361216at33208	Q6P3S6
365561at33208	Q9Y276
367493at33208	Q96SY0
367551at33208	Q96GQ7
367596at33208	O94761
372707at33208	O15144
373040at33208	Q9NW64
378316at33208	Q9NPF4
382750at33208	Q13057
389367at33208	Q9Y673
389527at33208	Q96JB2
389591at33208	Q9VVW8
391896at33208	Q9UBS4
395556at33208	Q96BW9
395948at33208	Q96RY5
396237at33208	P49770
398607at33208	Q9Y3S2
401220at33208	Q14457
401779at33208	O43681
40200at33208	Q9UBZ9
404988at33208	Q5BKT4
411515at33208	P49354
411664at33208	Q9NW38
412542at33208	Q13868
413334at33208	Q9VMQ7
414001at33208	P05198
418979at33208	Q16878
419502at33208	O43709
421732at33208	Q13561
423799at33208	Q9P015
429274at33208	Q9BY42
432050at33208	P05388
432287at33208	O75943
434863at33208	Q9H7B2
435678at33208	Q7Z4G4
435939at33208	Q96DC8
436098at33208	Q9H1A3
438133at33208	P36578
438433at33208	P25786
438453at33208	Q13601
440195at33208	Q9H1D9
443518at33208	Q9UNE7
443928at33208	Q92685
445031at33208	Q8N4W6
447320at33208	Q86W42
448196at33208	O95478
449056at33208	P51948
449139at33208	O75530
449189at33208	Q9Y262
450643at33208	Q9P287
452208at33208	Q53HI1
452499at33208	Q8N4J0
453056at33208	Q9UNS2
456998at33208	Q9NVM6
460518at33208	P07902
464204at33208	Q86VN1
464987at33208	Q92979
465651at33208	Q9BQ65
466942at33208	P28328
467106at33208	Q8WU90
468710at33208	Q9UBU6
468757at33208	Q9UQ84
470523at33208	Q9UBV7
472352at33208	Q9BTV6
473106at33208	O60870
474144at33208	Q02878
476036at33208	Q9Y316
485696at33208	O60921
486993at33208	Q9HB07
487873at33208	Q86X83
487987at33208	Q9Y6H3
488559at33208	Q9UBQ5
488635at33208	Q330K2
489359at33208	O75787
495100at33208	Q15645
495311at33208	Q9GZP4
498535at33208	Q9ULR0
503828at33208	Q9H2G9
508379at33208	Q9Y584
509494at33208	Q02543
511272at33208	Q9BT17
514740at33208	O75934
515425at33208	O95299
515528at33208	Q9NYP3
515640at33208	P56537
517311at33208	P78549
517525at33208	Q15831
519030at33208	Q8WUU5
522886at33208	Q5T6V5
522988at33208	Q96IV0
523534at33208	Q9BTE1
524322at33208	Q9BVV7
525888at33208	Q5W111
526074at33208	Q9Y6N1
526487at33208	Q9Y324
528325at33208	Q9UBQ0
532693at33208	Q32P41
532728at33208	Q9NWV4
534172at33208	Q9BYD3
534312at33208	Q9Y3C8
535367at33208	Q96EW2
535650at33208	P61313
535782at33208	Q9BXS1
537718at33208	Q9NWT1
540193at33208	Q9BRD0
541421at33208	O43513
543124at33208	Q9NQQ7
543269at33208	Q9VGM4
544546at33208	Q9Y375
545063at33208	O00623
545641at33208	O43924
545889at33208	Q6UWH6
547341at33208	P82673
548327at33208	Q9UJK0
548444at33208	O14681
549988at33208	Q96E11
551166at33208	P83876
552949at33208	Q96K21
555538at33208	O95707
556189at33208	Q9BRU9
557292at33208	O95336
558368at33208	Q9H6K1
558791at33208	P41227
560453at33208	P18621
560584at33208	Q9ULW3
561878at33208	P51946
562780at33208	Q3KRA9
564286at33208	Q9Y388
566116at33208	Q9Y3A5
567750at33208	Q9UL33
567809at33208	Q9W237
569294at33208	Q9UHR5
570717at33208	Q86WR0
57158at33208	Q15393
573237at33208	Q9UBE0
574311at33208	Q9H633
576997at33208	P43308
578354at33208	P46776
579029at33208	Q9Y3C1
580062at33208	Q9BRT9
580288at33208	P62244
581006at33208	Q96A35
581543at33208	Q9Y6G5
581779at33208	Q9Y4W2
582341at33208	P62829
582951at33208	O15116
585305at33208	Q7RTV0
585656at33208	Q9UNL2
590221at33208	O75575
590347at33208	Q0VDI3
590470at33208	Q9Y3A4
592087at33208	Q9Y535
592872at33208	Q9BRG1
597816at33208	Q96HA8
598944at33208	Q96NB3
599320at33208	P18077
601768at33208	Q9NRG7
601886at33208	Q8N5C7
602089at33208	P61803
602148at33208	P47224
603609at33208	P09132
606048at33208	Q14197
606776at33208	Q9BUB7
606795at33208	P78537
607862at33208	P42766
608669at33208	O95900
608869at33208	P56556
612825at33208	Q5T440
613522at33208	Q9H2W6
615840at33208	P82914
616613at33208	P62314
616716at33208	P30049
617441at33208	P62316
618421at33208	Q6P1L8
619250at33208	Q5BKX5
620546at33208	O95721
620753at33208	Q8N2H4
621585at33208	Q9P0J0
622172at33208	Q13084
622270at33208	Q9VBU4
623444at33208	Q53FT3
625769at33208	Q16514
630073at33208	Q9UIL1
631107at33208	Q92665
631173at33208	Q9NX55
632234at33208	P62899
632472at33208	Q96B42
633282at33208	P17568
639252at33208	Q4VC31
643380at33208	Q9BQD3
64435at33208	Q6AI08
649979at33208	Q9NQP4
66018at33208	O60306
75406at33208	Q6P3X3
84980at33208	Q99460
9639at33208	O75165
99614at33208	Q12768
259581at33208	-
286553at33208	-
349064at33208	-
364383at33208	-
366124at33208	-
368875at33208	-
372257at33208	-
378913at33208	-
379636at33208	-
390402at33208	-
412370at33208	-
490248at33208	-
492033at33208	-
502691at33208	-
514121at33208	-
514296at33208	-
517686at33208	-
545744at33208	-
549156at33208	-
552201at33208	-
560694at33208	-
561054at33208	-
565053at33208	-
568022at33208	-
568839at33208	-
572845at33208	-
576633at33208	-
576938at33208	-
604211at33208	-
615531at33208	-
618516at33208	-
618986at33208	-
629763at33208	-
631767at33208	-
638541at33208	-
642552at33208	-
643883at33208	-
§ see main text for description of the mapping procedure that assignes BUSCO ids a UniProt ID
