## Supplemental Table S11 for "Targeted ortholog search in unannotated genome assemblies with fDOG-Assembly"

### Sheet: Tabelle1
Supplementary table S11: Soil invertebrate species used for beta-lactam gene search with fDA
Species name	Taxonmic group	BUSCO metazoa	BUSCO closest set
Camisia spinifer	Oribatida	0.8	0.771
Nanhermannia coronata cf.	Oribatida	0.75	0.797
Zygoribatula exilis	Oribatida	0.76	0.837
Pseudosinella alba	Collembola	0.57	0.812
Neelides folsomi	Collembola	0.75	0.799
Lepidocyrtus paradoxus	Collembola	0.67	0.735
Isotomiella paraminor	Collembola	0.58	0.901
Mesaphorura macrochaeta	Collembola	0.68	0.805
Euzetes globulus	Oribatida	0.79	0.819
Stenotaenia linearis	Chilopoda	0.76	0.631
Deuterosminthurus bicinctus f. flava	Collembola	0.67	0.73
Nothrus silvestris	Oribatida	0.78	0.886
Eupelops occultus	Oribatida	0.77	0.791
Isotomurus pseudopalustris	Collembola	0.79	0.709
Folsomia candida	Collembola	0.91	0.683
Xestoiulus laeticollis	Diplopoda	0.74	0.886
Atropacarus striculus	Oribatida	0.69	0.892
Thalassaphorura encarpata	Collembola	0.81	0.857
Achipteria nitens	Oribatida	0.8	0.627
Dicyrtomina saundersi	Collembola	0.75	0.702
Bilobella braunerae	Collembola	0.57	0.829
Heteromurus nitidus	Collembola	0.81	0.767
Eupelops torulosus	Oribatida	0.77	0.782
Acrobeloides thornei	Nematoda	0.6	0.548
Belba bartosi	Oribatida	0.8	0.825
Discolaimus major	Nematoda	0.61	0.826
Entomobrya nicoleti	Collembola	0.7	0.814
Lipothrix lubbocki	Collembola	0.82	0.819
Tomocerus mixtus	Collembola	0.84	0.796
Liacarus coracinus	Oribatida	0.7	0.774
Friesea truncata	Collembola	0.7	0.644
Haplophilus subterraneus	Chilopoda	0.65	0.881
Desoria olivacea	Collembola	0.55	0.858
Megaphyllum sjaelandicum	Diplopoda	0.7	0.694
Phthiracarus crinitus	Oribatida	0.82	0.831
Protaphorura tricampata	Collembola	0.74	0.835
Sminthurinus elegans	Collembola	0.66	0.766
Prionchulus punctatus	Nematoda	0.58	0.757
Ceratophysella sigillata	Collembola	0.66	0.869
Strigamia crassipes	Chilopoda	0.79	0.758
Phthiracarus laevigatus	Oribatida	0.81	0.715
Lepidocyrtus lignorum	Collembola	0.59	0.504
Allacma fusca	Collembola	0.84	0.774
Polydesmus angustus	Diplopoda	0.72	0.87
Microzetes septentrionalis	Oribatida	0.74	0.695
Mesoplophora pulchra	Oribatida	0.79	0.819
Isotomurus maculatus	Collembola	0.66	0.685
Microtritia minima	Oribatida	0.75	0.832
Entomobrya corticalis	Collembola	0.77	0.755
Isotoma caerulea	Collembola	0.72	0.536
Cryptops parisi	Chilopoda	0.77	0.812
Pergalumna nervosa	Oribatida	0.78	0.64
Geophilus carpophagus	Chilopoda	0.82	0.347
Entomobrya muscorum	Collembola	0.53	0.476
Phasmarhabditis papillosa	Nematoda	0.64	0.895
Nanhermannia nana	Oribatida	0.78	0.628
Ophyiulus pilosus	Diplopoda	0.61	0.601
Ctenobelba pectinigera	Oribatida	0.65	0.775
Protaphorura glebata	Collembola	0.79	0.751
Oconnorella tubifera	Enchytraeidae	0.6	0.795
Willowsia nigromaculata	Collembola	0.8	0.626
Cylindroiulus punctatus	Diplopoda	0.68	0.882
Sminthurinus bimaculatus	Collembola	0.81	0.717
Sminthurinus signatus	Collembola	0.86	0.82
Julus scandinavius	Diplopoda	0.68	0.825
Strigamia acuminata	Chilopoda	0.76	0.622
Arrhopalites spinosus	Collembola	0.6	0.814
Aphelenchus avenae	Nematoda	0.59	0.825
Pachymerium ferrugineum	Chilopoda	0.84	0.889
Disparrhopalites patrizii	Collembola	0.83	0.763
Isotoma viridis	Collembola	0.75	0.818
Glomeris hexasticha	Diplopoda	0.66	0.823
Galumna obvia	Oribatida	0.79	0.855
Liebstadia similis	Oribatida	0.8	0.83
Isotomurus palustris	Collembola	0.81	0.818
Bourletiella hortensis	Collembola	0.76	0.787
Strigamia transsilvanica	Chilopoda	0.7	0.773
Porobelba spinosa	Oribatida	0.79	0.765
Spatulosminthurus flaviceps	Collembola	0.81	0.804
Sphaeridia pumilis	Collembola	0.87	0.83
Folsomia penicula	Collembola	0.59	0.268
Mycogona germanica	Diplopoda	0.67	0.775
Entomobrya nivalis	Collembola	0.66	0.817
Panagrolaimus detritophagus	Nematoda	0.55	0.755
Fuscozetes fuscipes	Oribatida	0.77	0.632
Melogona broelemanni	Diplopoda	0.54	0.814
Pantelozetes paolii	Oribatida	0.74	0.866
Chamobates pusillus	Oribatida	0.75	0.698
Chamobates voigtsi	Oribatida	0.66	0.646
Adoristes ovatus	Oribatida	0.72	0.643
Geophilus truncorum	Chilopoda	0.84	0.816
Ommatoiulus sabulosus	Diplopoda	0.69	0.758
Geophilus flavus	Chilopoda	0.72	0.911
Mesodorylaimus bastiani	Nematoda	0.55	0.807
Malaconothrus monodactylus	Oribatida	0.79	0.715
Gisinianus flammeolus	Collembola	0.85	0.69
Sminthurinus aureus	Collembola	0.84	0.821
Heminothrus targionii	Oribatida	0.77	0.707
Anurida granaria	Collembola	0.79	0.634
Orchesella flavescens	Collembola	0.76	0.768
Dicyrtomina minuta	Collembola	0.77	0.559
Metabelba pulverosa	Oribatida	0.73	0.524
Panagrellus redivivus	Nematoda	0.55	0.798
Proteroiulus fuscus	Diplopoda	0.7	0.83
Polydesmus complanatus	Diplopoda	0.84	0.82
Ceratophysella denticulata	Collembola	0.75	0.851
Pogonognathellus flavescens	Collembola	0.78	0.743
Xenylla mediterranea	Collembola	0.78	0.72
Eniochthonius minutissimus	Oribatida	0.63	0.723
Nothrus palustris	Oribatida	0.74	0.779
Chordeuma sylvestre	Diplopoda	0.7	0.839
Glomeris marginata	Diplopoda	0.67	0.81
Achipteria coleoptrata	Oribatida	0.78	0.809
Nanhermannia elegantula	Oribatida	0.81	0.801
Isotomurus plumosus	Collembola	0.53	0.817
Xenyllodes armatus	Collembola	0.71	0.737
Orchesella cincta	Collembola	0.53	0.817
Dissorhina ornata	Oribatida	0.8	0.861
Lepidocyrtus cyaneus	Collembola	0.59	0.686
Protaphorura quadriocellata	Collembola	0.72	0.811
Conchogneta dalecarlica	Oribatida	0.81	0.581
Proisotoma minuta	Collembola	0.84	0.689
Tectocepheus velatus	Oribatida	0.69	0.858
Dicyrtoma fusca	Collembola	0.8	0.615
Orthonychiurus folsomi	Collembola	0.79	0.947
Minunthozetes semirufus	Oribatida	0.77	0.708
Carabodes femoralis	Oribatida	0.74	0.753
Ceratophysella scotica	Collembola	0.62	0.788
Ceratozetes gracilis	Oribatida	0.77	0.47
Hymenaphorura dentifera	Collembola	0.72	0.728
Gustavia microcephala	Oribatida	0.65	0.667
Isotomurus graminis	Collembola	0.72	0.9
Isohypsibius dastychi	Tardigrada	0.64	0.813
Phytoseiulus persimilis	Gamasina	0.8	0.799
Nanhermannia comitalis	Oribatida	0.7	0.653
Paramacrobiotus richtersi	Tardigrada	0.57	0.534
Hypogastrura burkilli	Collembola	0.71	0.85
Scheloribates latipes	Oribatida	0.72	0.886
Liacarus xylariae	Oribatida	0.81	0.682
Sminthurides aquaticus	Collembola	0.8	0.816
Willowsia buski	Collembola	0.77	0.71
Vertagopus arboreus	Collembola	0.62	0.807
Eueremaeus valkanovi	Oribatida	0.74	0.776
Entomobrya cf arborea	Collembola	0.77	0.588
Tomocerus minor	Collembola	0.58	0.577
Isotomiella minor	Collembola	0.83	0.836
Prismatolaimus dolichurus	Nematoda	0.53	0.82
Edwardzetes edwardsi	Oribatida	0.78	0.57
Punctoribates punctum	Oribatida	0.78	0.744
Desoria trispinata	Collembola	0.61	0.596
Quadroppia maritalis	Oribatida	0.7	0.694
Isotoma decorata	Collembola	0.57	0.727
Agrenia bidenticulata	Collembola	0.82	0.62
Lepidocyrtus violaceus	Collembola	0.81	0.692
Enchytraeus crypticus	Enchytraeidae	0.53	0.707
Galumna lanceata	Oribatida	0.81	0.578
Stratiolaelaps miles	Gamasina	0.83	0.381
Hydroisotoma schaefferi	Collembola	0.85	0.831
Ceratophysella granulata	Collembola	0.78	0.709
Steganacarus magnus	Oribatida	0.79	0.862
Pogonognathellus longicornis	Collembola	0.84	0.821
Folsomia inoculata	Collembola	0.77	0.605
Scheloribates initialis	Oribatida	0.73	0.732
Kryphioiulus occultus	Diplopoda	0.72	0.666
Megalothorax sp. 2	Collembola	0.83	0.851
Julus scanicus	Diplopoda	0.72	0.674
Folsomia fimetaria	Collembola	0.72	0.818
Licneremaeus licnophorus	Oribatida	0.77	0.797
Henia vesuviana	Chilopoda	0.8	0.703
Orchesella bifasciata	Collembola	0.71	0.767
Hermanniella punctulata var. septentrionalis	Oribatida	0.77	0.82
Isotoma anglicana	Collembola	0.66	0.829
Rossiulus vilnensis	Diplopoda	0.72	0.599
Cognettia cognettii	Enchytraeidae	0.58	0.768
Entomobrya Typ multifasciata	Collembola	0.85	0.667
Oribatella quadricornuta	Oribatida	0.75	0.808
