## Supplemental Table S12 for "Targeted ortholog search in unannotated genome assemblies with fDOG-Assembly"

### Sheet: Tabelle1
Taxon name	Cluster
Liebstadia similis	1
Eueremaeus valkanovi	1
Ctenobelba pectinigera	1
Ceratozetes gracilis	1
Fuscozetes fuscipes	1
Punctoribates punctum	1
Scheloribates initialis	1
Pantelozetes paolii	1
Chamobates voigtsi	1
Liacarus coracinus	1
Nanhermannia coronata	1
Nothrus palustris	1
Oribatella quadricornuta	1
Dissorhina ornata	1
Achipteria coleoptrata	1
Galumna lanceata	1
Porobelba spinosa	1
Belba bartosi	1
Liacarus xylariae	1
Chamobates pusillus	1
Pergalumna nervosa	1
Galumna obvia	1
Julus scandinavius	2
Polydesmus angustus	2
Melogona voigti	2
Ophyiulus pilosus	2
Strigamia acuminata	2
Dicyrtoma fusca	2
Dicyrtomina minuta	2
Lipothrix lubbocki	2
Glomeris hexasticha	2
Strigamia crassipes	2
Stenotaenia linearis	2
Strigamia transsilvanica	2
Cryptops parisi	2
Geophilus truncorum	2
Geophilus carpophagus	2
Stigmatogaster subterranea	2
Deuterosminthurus bicinctus	2
Sphaeridia pumilis	2
Phasmarhabditis papillosa	2
Prismatolaimus dolichurus	2
Spatulosminthurus flaviceps	2
Disparrhopalites patrizii	2
Panagrolaimus detritophagus	2
Macrocheles robustulus	2
Dicyrtomina saundersi	2
Bourletiella hortensis	2
Glomeris marginata	2
Panagrellus redivivus	2
Aphelenchoides avenae	2
Geophilus flavus	2
Isotoma viridis	3
Vertagopus arboreus	3
Edwardzetes edwardsi	3
Atropacarus striculus	3
Microtritia minima	3
Folsomia penicula	3
Mesoplophora pulchra	3
Phthiracarus crinitus	3
Sminthurides aquaticus	3
Neelides folsomi	3
Zygoribatula exilis	3
Euzetes globulus	3
Mesodorylaimus bastiani	3
Allacma fusca	3
Phytoseiulus persimilis	3
Steganacarus magnus	3
Paramacrobiotus richtersi	3
Adoristes ovatus	3
Enchytraeus crypticus	3
Acrobeloides thornei	3
Quadroppia maritalis	3
Isotomurus graminis	4
Ceratophysella sigillata	4
Folsomia fimetaria	4
Isotomurus plumosus	4
Hypogastrura burkilli	4
Sminthurinus bimaculatus	4
Agrenia bidenticulata	4
Eupelops torulosus	4
Nanhermannia nana	4
Eupelops occultus	4
Aspergillus nidulans FGSC A4	4
Megalothorax sp. 2 BOLD-2017	4
Isotoma anglicana	4
Heteromurus nitidus	4
Xenylla mediterranea	4
Mesaphorura macrochaeta	4
Arrhopalites spinosus	4
Isotomiella paraminor	4
Protaphorura glebata	4
Tomocerus mixtus	4
Isotoma decorata	4
Protaphorura tricampata	4
Prionchulus punctatus	4
Hydroisotoma schaefferi	4
Proisotoma minuta	4
Isotoma caerulea	4
Isotomurus maculatus	4
Desoria olivacea	4
Isotomiella minor	4
Orchesella cincta	4
Orchesella flavescens	4
Pogonognathellus flavescens	4
Orchesella bifasciata	4
Nothrus silvestris	4
Bilobella braunerae	5
Sminthurinus elegans	5
Willowsia nigromaculata	5
Willowsia buskii	5
Sminthurinus aureus	5
Entomobrya corticalis	5
Malaconothrus monodactylus	5
Tomocerus minor	5
Xenyllodes armatus	5
Nanhermannia comitalis	5
Scheloribates latipes	5
Camisia spinifer	5
Entomobrya muscorum	5
Eniochthonius minutissimus	5
Gisinianus flammeolus	5
Orthonychiurus folsomi	5
Sminthurinus signatus	5
Heminothrus targionii	5
Discolaimus major	5
Ceratophysella scotica	5
Nanhermannia elegantula	5
Achipteria nitens	5
Isotomurus pseudopalustris	5
Isotomurus palustris	5
Pogonognathellus longicornis	5
Lepidocyrtus lignorum	5
Hermanniella punctulata	5
Desoria trispinata	6
Ceratophysella granulata	6
Pseudosinella alba	6
Entomobrya nivalis	6
Folsomia candida	6
Anurida granaria	6
Friesea truncata	6
Streptomyces clavuligerus	6
Entomobrya nicoleti	6
Folsomia inoculata	6
Lepidocyrtus cyaneus	6
Entomobrya multifasciata	6
Thalassaphorura encarpata	6
Hymenaphorura dentifera	6
Protaphorura quadriocellata	6
Entomobrya cf. arborea Gr-Col-00668	6
Lepidocyrtus paradoxus	6
Lepidocyrtus violaceus	6
Ceratophysella denticulata	6
Isohypsibius dastychi	6
