## Supplemental Table S13 for "Targeted ortholog search in unannotated genome assemblies with fDOG-Assembly"

### Sheet: Tabelle1
Table S13. Contamination screen of soil invertebrate orthologs to beta-lactam biosynthesis genes
Target_species	Enzyme	Ortholog ID	Taxonomic Assignment	LCA	Best Diamond Hit	intrinsic$	intrinsic LCA *
Anurida granaria	cefD	P18549_11537_2988_1_1	Collembola	Hexapoda	Bradysia coprophila	y	y
Anurida granaria	cmcI	B5GLB3_8297_1_2	Folsomia candida	Folsomia candida	Folsomia candida	y	y
Anurida granaria	cmcJ	B5GLB4_8297_1_1	Collembola	Hexapoda	Folsomia candida	y	y
Anurida granaria	pcbAB	WP_003952505_1_2584_2_2	Collembola	Hexapoda	Folsomia candida	y	y
Anurida granaria	pcbC	P10621_13632_2511_1_1	Collembola	Hexapoda	Pseudolycoriella hygida	y	y
Ceratophysella denticulata	pcbAB	WP_003952505_1_532_23910_1_2	Collembola	cellular organisms	Folsomia candida	?	?
Ceratophysella denticulata	cmcJ	B5GLB4_172561_251_1_1	Alphaproteobacteria	Alphaproteobacteria	Acidisphaera sp. S103	n	n
Ceratophysella denticulata	cefD	P18549_13284_3826_1_1	Collembola	Hexapoda	Bradysia coprophila	y	y
Ceratophysella denticulata	cefD	P18549_1903_1_1	Collembola	Hexapoda	Bradysia coprophila	y	y
Ceratophysella denticulata	cefD	P18549_6548_2_2	Collembola	Hexapoda	Bradysia coprophila	y	y
Ceratophysella denticulata	cefD	P18549_6548_2_1	Collembola	Hexapoda	Bradysia coprophila	y	y
Ceratophysella denticulata	cmcI	B5GLB3_11606_4342_1_1	Folsomia candida	Folsomia candida	Folsomia candida	y	y
Ceratophysella denticulata	pcbC	P10621_17303_2881_1_1	Collembola	Hexapoda	Bradysia odoriphaga	y	y
Ceratophysella granulata	cefF	P42220_1133_2_2	Hexapoda	cellular organisms	Streptomyces sp. M92	?	?
Ceratophysella granulata	pcbAB	WP_003952505_1_2262_1_2	Collembola	cellular organisms	Rotaria sp. Silwood1	?	?
Ceratophysella granulata	cefE	P18548_1133_2_4	Opisthokonta	cellular organisms	Streptomyces clavuligerus	n	? -> n
Ceratophysella granulata	cmcJ	B5GLB4_115178_245_1_1	Opisthokonta	cellular organisms	Bradyrhizobium liaoningense	n	? -> n
Ceratophysella granulata	cmcJ	B5GLB4_110096_255_1_1	Opisthokonta	cellular organisms	Variovorax paradoxus	n	? -> n
Ceratophysella granulata	cefD	P18549_5275_1_1	Collembola	Hexapoda	Bradysia coprophila	y	y
Ceratophysella granulata	cmcI	B5GLB3_19117_2876_1_2	Folsomia candida	Folsomia candida	Folsomia candida	y	y
Ceratophysella granulata	pcbC	P10621_2649_1_1	Collembola	Hexapoda	Folsomia candida	y	y
Desoria trispinata	cefE	P18548_4280_1_1	Hexapoda	cellular organisms	Amycolatopsis magusensis	?	?
Desoria trispinata	cefE	P18548_9586_1_1	Hexapoda	cellular organisms	Saccharothrix sp. AJ9571	?	?
Desoria trispinata	cefF	P42220_4280_1_1	Hexapoda	cellular organisms	Amycolatopsis magusensis	?	?
Desoria trispinata	cefF	P42220_9586_1_1	Hexapoda	cellular organisms	Saccharothrix sp. AJ9571	?	?
Desoria trispinata	pcbC	P10621_319_16735_1_6	Isotomidae	cellular organisms	Folsomia candida	?	?
Desoria trispinata	cefE	P18548_12239_2317_1_1	Opisthokonta	cellular organisms	Myxococcales bacterium	n	? -> n
Desoria trispinata	cefF	P42220_12239_2317_1_1	Opisthokonta	cellular organisms	Myxococcales bacterium	n	? -> n
Desoria trispinata	cefD	P18549_14832_2013_1_1	Entomobryomorpha	Hexapoda	Bradysia coprophila	y	y
Desoria trispinata	pcbAB	WP_003952505_1_21577_1509_1_1	Folsomia candida	Folsomia candida	Folsomia candida	y	y
Desoria trispinata	pcbC	P10621_33988_1003_1_1	Folsomia candida	Folsomia candida	Folsomia candida	y	y
Entomobrya cf arborea	cefD	P18549_30027_1991_1_1	Entomobryoidea	Hexapoda	Orchesella cincta	y	y
Entomobrya cf arborea	cefD	P18549_30210_1977_1_1	Entomobryoidea	Hexapoda	Orchesella cincta	y	y
Entomobrya cf arborea	cefD	P18549_16525_4008_1_2	Entomobryoidea	Hexapoda	Orchesella cincta	y	y
Entomobrya cf arborea	cmcI	B5GLB3_20462_3189_1_1	Entomobryomorpha	Hexapoda	Bradysia odoriphaga	y	y
Entomobrya cf arborea	cmcJ	B5GLB4_55681_740_1_1	Bradysia coprophila	Bradysia coprophila	Bradysia coprophila	y	y
Entomobrya cf arborea	pcbAB	WP_003952505_1_21411_3037_1_2	Entomobryomorpha	Protostomia	Pseudolycoriella hygida	y	?
Entomobrya cf arborea	pcbC	P10621_30176_1978_1_1	Sciaridae	Sciaridae	Pseudolycoriella hygida	y	y
Entomobrya nicoleti	cefD	P18549_9120_1_3	Entomobryoidea	Hexapoda	Orchesella cincta	y	y
Entomobrya nicoleti	cmcI	B5GLB3_433_33445_1_2	Bradysia odoriphaga	Bradysia odoriphaga	Bradysia odoriphaga	y	y
Entomobrya nicoleti	cmcJ	B5GLB4_433_33445_1_8	Bradysia coprophila	Bradysia coprophila	Bradysia coprophila	y	y
Entomobrya nicoleti	pcbAB	WP_003952505_1_433_33445_1_7	Sciaridae	Sciaridae	Bradysia coprophila	y	y
Entomobrya nicoleti	pcbC	P10621_433_33445_1_3	Sciaridae	Sciaridae	Pseudolycoriella hygida	y	y
Entomobrya nivalis	cefD	P18549_3329_1_1	Orchesella cincta	Orchesella cincta	Orchesella cincta	y	y
Entomobrya nivalis	cefD	P18549_39689_1668_1_1	Entomobryoidea	Hexapoda	Orchesella cincta	y	y
Entomobrya nivalis	cmcI	B5GLB3_3973_1_2	Bradysia odoriphaga	Bradysia odoriphaga	Bradysia odoriphaga	y	y
Entomobrya nivalis	cmcJ	B5GLB4_3973_1_6	Bradysia coprophila	Bradysia coprophila	Bradysia coprophila	y	y
Entomobrya nivalis	pcbAB	WP_003952505_1_4919_1_1	Sciaridae	Sciaridae	Bradysia coprophila	y	y
Entomobrya nivalis	pcbAB	WP_003952505_1_73769_686_1_1	Sciaridae	Sciaridae	Pseudolycoriella hygida	y	y
Entomobrya nivalis	pcbC	P10621_3973_1_3	Sciaridae	Sciaridae	Pseudolycoriella hygida	y	y
Entomobrya Typ multifasciata	cefD	P18549_4376_1_2	Entomobryoidea	Hexapoda	Orchesella cincta	y	y
Entomobrya Typ multifasciata	cefD	P18549_3320_1_5	Orchesella cincta	Orchesella cincta	Orchesella cincta	y	y
Entomobrya Typ multifasciata	cmcI	B5GLB3_7029_1_1	Entomobryomorpha	Hexapoda	Bradysia odoriphaga	y	y
Entomobrya Typ multifasciata	cmcJ	B5GLB4_17583_4522_1_1	Bradysia coprophila	Bradysia coprophila	Bradysia coprophila	y	y
Entomobrya Typ multifasciata	pcbAB	WP_003952505_1_31101_1083_2_1	Sciaridae	Sciaridae	Pseudolycoriella hygida	y	y
Entomobrya Typ multifasciata	pcbC	P10621_17583_4522_1_2	Sciaridae	Sciaridae	Pseudolycoriella hygida	y	y
Folsomia candida	cmcI	B5GLB3_11972_2608_1_2	Hexapoda	cellular organisms	Streptomyces clavuligerus	?	?
Folsomia candida	cefD	P18549_4378_1_4	Entomobryomorpha	Hexapoda	Bradysia coprophila	y	y
Folsomia candida	cmcJ	B5GLB4_11972_2608_1_1	Hexapoda	Protostomia	Bradysia coprophila	y	?
Folsomia candida	pcbAB	WP_003952505_1_4226_3_1	Hexapoda	Opisthokonta	Pseudolycoriella hygida	y	?
Folsomia candida	pcbAB	WP_003952505_1_4226_2_1	Hexapoda	Opisthokonta	Pseudolycoriella hygida	y	?
Folsomia candida	pcbC	P10621_12990_2023_1_1	Sciaridae	Sciaridae	Pseudolycoriella hygida	y	y
Folsomia inoculata	pcbAB	WP_003952505_1_53808_601_1_1	Folsomia	cellular organisms	Folsomia candida	?	?
Folsomia inoculata	cefD	P18549_17783_2223_1_2	Entomobryomorpha	Hexapoda	Pseudolycoriella hygida	y	y
Folsomia inoculata	cefD	P18549_10397_3505_1_1	Folsomia	Folsomia candida	Folsomia candida	y	y
Folsomia inoculata	cmcI	B5GLB3_67288_453_1_1	Folsomia	Folsomia candida	Folsomia candida	y	y
Folsomia inoculata	cmcJ	B5GLB4_39119_927_1_1	Folsomia	Hexapoda	Folsomia candida	y	y
Folsomia inoculata	pcbAB	WP_003952505_1_40863_876_1_1	Folsomia	Folsomia candida	Folsomia candida	y	y
Folsomia inoculata	pcbAB	WP_003952505_1_24939_1588_1_1	Panarthropoda	Protostomia	Rotaria sp. Silwood1	y	?
Folsomia inoculata	pcbAB	WP_003952505_1_24939_1588_3_1	Panarthropoda	Protostomia	Rotaria sp. Silwood1	y	?
Folsomia inoculata	pcbC	P10621_34476_1086_1_1	Folsomia	Hexapoda	Folsomia candida	y	y
Friesea truncata	pcbAB	WP_003952505_1_20014_999_2_1	Collembola	Opisthokonta	Rotaria sp. Silwood1	?	?
Friesea truncata	cefD	P18549_39_59413_1_4	Collembola	Hexapoda	Bradysia coprophila	y	y
Friesea truncata	cefD	P18549_1590_1_1	Collembola	Hexapoda	Bradysia coprophila	y	y
Friesea truncata	cmcI	B5GLB3_6181_1_2	Folsomia candida	Folsomia candida	Folsomia candida	y	y
Friesea truncata	cmcJ	B5GLB4_6181_1_1	Collembola	Protostomia	Bradysia coprophila	y	y
Friesea truncata	pcbC	P10621_8685_1_2	Collembola	Hexapoda	Pseudolycoriella hygida	y	y
Hymenaphorura dentifera	cefE	P18548_995_18351_1_3	Hexapoda	cellular organisms	Streptomyces megasporus	?	?
Hymenaphorura dentifera	cefE	P18548_995_18351_1_7	Hexapoda	cellular organisms	Streptomyces megasporus	?	?
Hymenaphorura dentifera	cefF	P42220_995_18351_1_7	Hexapoda	cellular organisms	Streptomyces megasporus	?	?
Hymenaphorura dentifera	cefD	P18549_2260_1_2	Collembola	Hexapoda	Bradysia coprophila	y	y
Hymenaphorura dentifera	cmcI	B5GLB3_995_18351_1_4	Folsomia candida	Folsomia candida	Folsomia candida	y	y
Hymenaphorura dentifera	cmcJ	B5GLB4_35480_1068_1_1	Collembola	Protostomia	Adineta ricciae	y	?
Hymenaphorura dentifera	pcbAB	WP_003952505_1_1954_2_1	Collembola	Hexapoda	Folsomia candida	y	y
Hymenaphorura dentifera	pcbC	P10621_995_18351_1_5	Collembola	Hexapoda	Folsomia candida	y	y
Isohypsibius dastychi	cmcI	B5GLB3_115061_404_1_1	Pseudomonadota	Pseudomonadota	Alphaproteobacteria bacterium	n	n
Isohypsibius dastychi	cefD	P18549_354277_252_1_1	Candidatus Obscuribacterales bacterium	Candidatus Obscuribacterales bacterium	Candidatus Obscuribacterales bacterium	n	n
Isohypsibius dastychi	pcbAB	WP_003952505_1_137375_373_1_1	Panarthropoda	cellular organisms	Rickettsia endosymbiont of Culicoides impunctatus	?	?
Isohypsibius dastychi	pcbC	P10621_4124_1_2	Opisthokonta	cellular organisms	Skermanella mucosa	n	? -> n
Lepidocyrtus cyaneus	cmcJ	B5GLB4_18461_2606_1_2	Hexapoda	cellular organisms	Bradysia coprophila	?	?
Lepidocyrtus cyaneus	cefD	P18549_66789_959_1_1	Entomobryoidea	Hexapoda	Bradysia coprophila	y	y
Lepidocyrtus cyaneus	cefD	P18549_34183_1705_1_1	Entomobryoidea	Hexapoda	Orchesella cincta	y	y
Lepidocyrtus cyaneus	cefD	P18549_42255_1447_1_1	Entomobryoidea	Hexapoda	Orchesella cincta	y	y
Lepidocyrtus cyaneus	cefD	P18549_3117_1_1	Entomobryoidea	Hexapoda	Orchesella cincta	y	y
Lepidocyrtus cyaneus	cefD	P18549_50343_1250_1_1	Entomobryoidea	Hexapoda	Orchesella cincta	y	y
Lepidocyrtus cyaneus	cefD	P18549_15081_2965_1_2	Entomobryoidea	Hexapoda	Orchesella cincta	y	y
Lepidocyrtus cyaneus	cefD	P18549_17000_2752_1_1	Entomobryoidea	Hexapoda	Orchesella cincta	y	y
Lepidocyrtus cyaneus	cmcI	B5GLB3_1718_1_1	Entomobryomorpha	Hexapoda	Bradysia odoriphaga	y	y
Lepidocyrtus cyaneus	cmcJ	B5GLB4_95727_648_1_1	Bradysia coprophila	Bradysia coprophila	Bradysia coprophila	y	y
Lepidocyrtus cyaneus	pcbAB	WP_003952505_1_61340_1043_2_1	Sciaridae	Sciaridae	Pseudolycoriella hygida	y	y
Lepidocyrtus cyaneus	pcbC	P10621_18461_2606_1_1	Sciaridae	Sciaridae	Pseudolycoriella hygida	y	y
Lepidocyrtus paradoxus	cefD	P18549_14978_2369_1_1	Entomobryoidea	Hexapoda	Orchesella cincta	y	y
Lepidocyrtus paradoxus	cefD	P18549_9287_1_2	Orchesella cincta	Orchesella cincta	Orchesella cincta	y	y
Lepidocyrtus paradoxus	cefD	P18549_7413_1_1	Entomobryoidea	Hexapoda	Orchesella cincta	y	y
Lepidocyrtus paradoxus	cmcI	B5GLB3_1417_1_3	Entomobryomorpha	Hexapoda	Bradysia odoriphaga	y	y
Lepidocyrtus paradoxus	cmcJ	B5GLB4_1417_1_2	Bradysia coprophila	Bradysia coprophila	Bradysia coprophila	y	y
Lepidocyrtus paradoxus	pcbAB	WP_003952505_1_78416_454_1_1	Sciaridae	Sciaridae	Bradysia odoriphaga	y	y
Lepidocyrtus paradoxus	pcbC	P10621_1417_1_4	Sciaridae	Sciaridae	Pseudolycoriella hygida	y	y
Lepidocyrtus violaceus	cefD	P18549_20716_3235_1_1	Entomobryoidea	Hexapoda	Orchesella cincta	y	y
Lepidocyrtus violaceus	cefD	P18549_20104_3338_1_1	Entomobryoidea	Hexapoda	Orchesella cincta	y	y
Lepidocyrtus violaceus	cefD	P18549_14717_4565_1_1	Entomobryoidea	Hexapoda	Orchesella cincta	y	y
Lepidocyrtus violaceus	cefD	P18549_37565_1191_1_1	Entomobryoidea	Hexapoda	Orchesella cincta	y	y
Lepidocyrtus violaceus	cefD	P18549_34942_1413_1_1	Entomobryoidea	Hexapoda	Orchesella cincta	y	y
Lepidocyrtus violaceus	cmcI	B5GLB3_16077_4214_1_2	Entomobryomorpha	Hexapoda	Bradysia odoriphaga	y	y
Lepidocyrtus violaceus	cmcJ	B5GLB4_16077_4214_1_1	Bradysia coprophila	Bradysia coprophila	Bradysia coprophila	y	y
Lepidocyrtus violaceus	pcbAB	WP_003952505_1_8577_2_1	Sciaridae	Sciaridae	Bradysia coprophila	y	y
Lepidocyrtus violaceus	pcbC	P10621_8964_1_2	Sciaridae	Sciaridae	Pseudolycoriella hygida	y	y
Malaconothrus monodactylus	cefD	P18549_8558_1_1	Bdelloidea	Bdelloidea	Rotaria sp. Silwood1	y	y
Malaconothrus monodactylus	pcbAB	WP_003952505_1_3710_1_2	Dinothrombium tinctorium	Dinothrombium tinctorium	Dinothrombium tinctorium	y	y
Malaconothrus monodactylus	penDE	P21133_5652_1_1	Oppiidae	Oppiidae	Oppiella nova	y	y
Nanhermannia comitalis	cefD	P18549_16504_3159_1_1	Bdelloidea	Bdelloidea	Rotaria sp. Silwood2	y	y
Nanhermannia comitalis	pcbAB	WP_003952505_1_19302_2830_1_1	Arachnida	Bilateria	Nephila pilipes	y	?
Nanhermannia comitalis	penDE	P21133_20130_2744_1_1	Oppiidae	Oppiidae	Oppiella nova	y	y
Nanhermannia elegantula	pcbAB	WP_003952505_1_64455_409_1_1	cellular organisms	cellular organisms	Clostridiales bacterium	n	? -> n
Nanhermannia elegantula	cefD	P18549_158923_277_1_1	Bacteria	Bacteria	Pseudomonadota bacterium	n	n
Nanhermannia elegantula	cmcJ	B5GLB4_205797_264_1_1	Pseudomonadota	Pseudomonadota	Chakrabartia godavariana	n	n
Nanhermannia elegantula	cefD	P18549_13282_3958_1_1	Bdelloidea	Bdelloidea	Rotaria sp. Silwood2	y	y
Nanhermannia elegantula	penDE	P21133_6212_1_2	Oppiidae	Oppiidae	Oppiella nova	y	y
Nanhermannia elegantula	penDE	P21133_12853_4084_1_1	Oppiidae	Oppiidae	Oppiella nova	y	y
Nanhermannia elegantula	penDE	P21133_5535_1_1	Oppiidae	Oppiidae	Oppiella nova	y	y
Protaphorura quadriocellata	cefE	P18548_17548_4696_1_1	Hexapoda	cellular organisms	Streptomyces katsurahamanus	?	?
Protaphorura quadriocellata	cefF	P42220_17548_4696_1_1	Hexapoda	cellular organisms	Streptomyces katsurahamanus	?	?
Protaphorura quadriocellata	cefD	P18549_1904_1_1	Collembola	Hexapoda	Orchesella cincta	y	y
Protaphorura quadriocellata	cefD	P18549_12208_5903_1_1	Collembola	Hexapoda	Bradysia coprophila	y	y
Protaphorura quadriocellata	cefD	P18549_38213_2601_1_1	Collembola	Hexapoda	Bradysia coprophila	y	y
Protaphorura quadriocellata	pcbAB	WP_003952505_1_6564_1_2	Collembola	Protostomia	Folsomia candida	y	?
Protaphorura quadriocellata	pcbC	P10621_17548_4696_1_2	Collembola	Hexapoda	Folsomia candida	y	y
Pseudosinella alba	cefD	P18549_1326_1_3	Entomobryoidea	Hexapoda	Orchesella cincta	y	y
Pseudosinella alba	cefD	P18549_3196_1_2	Entomobryoidea	Hexapoda	Orchesella cincta	y	y
Pseudosinella alba	cefD	P18549_36084_1863_1_1	Entomobryoidea	Hexapoda	Orchesella cincta	y	y
Pseudosinella alba	cmcI	B5GLB3_7574_1_3	Bradysia odoriphaga	Bradysia odoriphaga	Bradysia odoriphaga	y	y
Pseudosinella alba	cmcI	B5GLB3_766_21406_1_4	Entomobryomorpha	Hexapoda	Bradysia odoriphaga	y	y
Pseudosinella alba	cmcJ	B5GLB4_766_21406_1_3	Bradysia coprophila	Bradysia coprophila	Bradysia coprophila	y	y
Pseudosinella alba	pcbAB	WP_003952505_1_1540_1_2	Sciaridae	Sciaridae	Pseudolycoriella hygida	y	y
Pseudosinella alba	pcbC	P10621_11226_4158_1_2	Sciaridae	Sciaridae	Bradysia odoriphaga	y	y
Scheloribates latipes	cefD	P18549_181_25437_1_7	Oppiidae	Oppiidae	Oppia nitens	y	y
Scheloribates latipes	pcbAB	WP_003952505_1_137_27547_1_10	Oppiidae	Oppiidae	Oppia nitens	y	y
Scheloribates latipes	penDE	P21133_20619_1172_1_1	Oppiidae	Oppiidae	Oppiella nova	y	y
Thalassaphorura encarpata	cefD	P18549_30470_1413_1_2	Collembola	Opisthokonta	Orchesella cincta	?	?
Thalassaphorura encarpata	pcbAB	WP_003952505_1_10550_4700_2_1	Collembola	Opisthokonta	Rotaria sp. Silwood1	?	?
Thalassaphorura encarpata	cefE	P18548_1931_1_3	Opisthokonta	cellular organisms	Streptomyces katsurahamanus	n	? -> n
Thalassaphorura encarpata	cefF	P42220_1931_1_3	Opisthokonta	cellular organisms	Streptomyces katsurahamanus	n	? -> n
Thalassaphorura encarpata	cefD	P18549_5154_1_1	Collembola	Hexapoda	Bradysia coprophila	y	y
Thalassaphorura encarpata	cefD	P18549_5575_1_3	Collembola	Hexapoda	Bradysia coprophila	y	y
Thalassaphorura encarpata	cefD	P18549_40804_842_1_1	Collembola	Hexapoda	Bradysia coprophila	y	y
Thalassaphorura encarpata	cmcI	B5GLB3_1931_1_5	Folsomia candida	Folsomia candida	Folsomia candida	y	y
Thalassaphorura encarpata	cmcJ	B5GLB4_1931_1_4	Collembola	Hexapoda	Folsomia candida	y	y
Thalassaphorura encarpata	pcbC	P10621_6364_1_1	Collembola	Hexapoda	Folsomia candida	y	y
$ We considered a gene as intrinsic, if the LCA was an invertebrate animal. We noted a '?' if the adjusted taxonomic assignment was an invertebrate animal but the LCA was a more general taxon. We considered a gene as contamination if both the taxonomic assignment and the LCA was placed outside the invertebrate animals.
* We considered a gene as intrinsic, if the LCA was an invertebrate animal. We noted a '?' if the LCA was on the lineage of invertebrate animals, but a more general taxon. We considered a gene as contamination if the LCA was placed outside the lineage of invertebrate animals. If we noted a '?', we evaluated the full hit list. If there were only Bacteria and Fungi in it, we considered the gene to …
