## Supplemental Table S14 for "Targeted ortholog search in unannotated genome assemblies with fDOG-Assembly"

### Sheet: Sheet1
Table S14. Extended contamination screen for cefE and cefF considering genomic neighbourhood
						Best Diamond hit
Species	Enzyme	Gene id	Contig id	Contig length (bp)	Gene length (bp)	Species	Identity (%)	E-value	Bit score	LCA	Taxon assignment	Intrinsic LCA *	Intrinsic $	Intrinsic neighbours †
Hymenaphorura dentifera		gene32309	scaffold995|size18351	18351	702	Folsomia candida	74.0	1.70e-130	378	Folsomia candida	Folsomia candida	y	y	y
	cefE, cefEF	gene32310	scaffold995|size18351	18351	1014	Streptomyces megasporus	60.7	7.44e-136	397	cellular organisms	Hexapoda	?	?	y
	cefE, cefF, cefEF	gene32311	scaffold995|size18351	18351	738	Streptomyces odonnellii	57.1	2.48e-94	290	cellular organisms	Hexapoda	?	?	y
		gene32312	scaffold995|size18351	18351	951	Folsomia candida	65.1	2.62e-130	416	Hexapoda	Collembola	y	y	y
		gene32313	scaffold995|size18351	18351	1210	Folsomia candida	70.1	1.99e-173	495	Hexapoda	Collembola	y	y	y
		gene32314	scaffold995|size18351	18351	5854	Folsomia candida	50.1	0.0	979	Folsomia candida	Folsomia candida	y	y	y
		gene32315	scaffold995|size18351	18351	129	Folsomia candida	68.3	1.14e-10	65.5	cellular organisms	Collembola	?	?	(y)
Ceratophysella granulata		gene4476	scaffold1133|size16363	16363	951	Folsomia candida	63.2	2.60e-129	414	Hexapoda	Collembola	y	y	y
	cefE, cefEF	gene4477	scaffold1133|size16363	16363	1012	Streptomyces clavuligerus	60.4	1.75e-127	377	cellular organisms	Opisthokonta	? -> n	n	y
	cefF, cefEF	gene4478	scaffold1133|size16363	16363	1021	Streptomyces sp. M92	53.0	5.86e-119	355	cellular organisms	Hexapoda	?	?	y
		gene4479	scaffold1133|size16363	16363	389	Dictyostelium purpureum	47.1	1.99e-20	89.4	Eukaryota	Opisthokonta	? -> n	n	y
		gene4480	scaffold1133|size16363	16363	1215	Folsomia candida	41.8	2.35e-42	163	Bilateria	Collembola	? -> y	?	y
Protaphorura quadriocellata	cefE, cefF, cefEF	gene11861	scaffold17548|size4696	4696	1042	Streptomyces katsurahamanus	54.3	3.58E-116	347	cellular organisms	Hexapoda	?	?	(y)
		gene11862	scaffold17548|size4696	4696	951	Folsomia candida	64.8	6.13E-143	417	Hexapoda	Collembola	y	y	y
		gene11863	scaffold17548|size4696	4696	1428	Folsomia candida	77	4.45E-179	508	Hexapoda	Collembola	y	y	y
Protaphorura glebata		gene8825	scaffold146|size52694	52694	81	Gallus gallus	84.6	6.48e-07	53.9	Amniota	Amniota	n	n	(y)
		gene8826	scaffold146|size52694	52694	6048	Orchesella cincta	74.4	4.07e-239	674	Hexapoda	Collembola	y	y	y
		gene8827	scaffold146|size52694	52694	132	Folsomia candida	72.7	3.86e-12	69.7	cellular organisms	Collembola	?	?	y
		gene8828	scaffold146|size52694	52694	6005	Folsomia candida	48.6	0.0	950	Folsomia candida	Folsomia candida	y	y	y
		gene8829	scaffold146|size52694	52694	1365	Folsomia candida	77.9	2.31e-181	514	Hexapoda	Collembola	y	y	y
		gene8830	scaffold146|size52694	52694	951	Folsomia candida	64.5	1.23e-142	416	Hexapoda	Collembola	y	y	y
	cefE	gene8831	scaffold146|size52694	52694	390	Lysobacter lactamgenus	62.3	7.82e-51	174	cellular organisms	Hexapoda	?	?	y
	cefE, cefEF	gene8832	scaffold146|size52694	52694	1155	Streptomyces megasporus	57.8	1.61e-130	384	cellular organisms	Hexapoda	?	?	y
		gene8833	scaffold146|size52694	52694	11263	Folsomia candida	52.8	0.0	3585	Hexapoda	Collembola	y	y	y
		gene8834	scaffold146|size52694	52694	195	Sorangium cellulosum	60.0	5.99e-08	56.2	Sorangium cellulosum	Sorangium cellulosum	n	n	y
		gene8835	scaffold146|size52694	52694	336	Macadamia integrifolia	40.9	1.77e-13	75.5	Eukaryota	Collembola	?	?	y
		gene8836	scaffold146|size52694	52694	183	Periplaneta americana	52.5	6.26e-13	71.6	Neoptera	Neoptera	y	y	y
Thalassaphorura encarpata		gene10091	scaffold1931|size16736	16736	5174	Folsomia candida	39.2	3.49e-290	862	Folsomia candida	Folsomia candida	y	y	y
		gene10092	scaffold1931|size16736	16736	180	Ogataea philodendri	53.3	1.03e-07	57.4	Saccharomycetales	Saccharomycetales	n	n	y
	cefE, cefF, cefEF	gene10093	scaffold1931|size16736	16736	915	Streptomyces katsurahamanus	56.1	8.54e-125	369	cellular organisms	Opisthokonta	? -> n	n	y
		gene10094	scaffold1931|size16736	16736	912	Streptomyces jumonjinensis	52.0	3.79e-111	335	cellular organisms	Hexapoda	?	?	y
		gene10095	scaffold1931|size16736	16736	858	Folsomia candida	54.2	9.63e-107	323	Hexapoda	Collembola	y	y	y
		gene10096	scaffold1931|size16736	16736	705	Folsomia candida	66.4	3.63e-116	342	Folsomia candida	Folsomia candida	y	y	y
		gene10097	scaffold1931|size16736	16736	963	Folsomia candida	55.4	6.04e-120	359	Hexapoda	Collembola	y	y	y
Desoria trispinata	cefE, cefF, cefEF	gene3293	scaffold12239|size2317	2317	589	Luteimonas sp. XNQY3	40.5	4.21e-37	140	cellular organisms	Opisthokonta	? -> n	n	n
		gene28486	scaffold4280|size4512	4512	216	Folsomia candida	49.3	4.51e-17	82.8	Folsomia candida	Folsomia candida	y	y	y
	cefE, cefF, cefEF	gene28487	scaffold4280|size4512	4512	794	Amycolatopsis magusensis	36.7	9.41e-45	163	cellular organisms	Hexapoda	?	?	(y)
	cefE, cefF, cefEF	gene40070	scaffold9586|size2741	2741	692	Saccharothrix sp. AJ9571	37.4	7.06e-36	138	cellular organisms	Hexapoda	?	?	n
			* We considered a gene as intrinsic, if the LCA was an invertebrate animal. We noted a '?' if the LCA was on the lineage of invertebrate animals, but a more general taxon. We considered a gene as contamination if the LCA was placed outside the lineage of invertebrate animals. If we noted a '?', we evaluated the full hit list. If there were only Bacteria and Fungi in it, we considered the gene to …
			$ We considered a gene as intrinsic, if the LCA was an invertebrate animal. We noted a '?' if the adjusted taxonomic assignment was an invertebrate animal but the LCA was a more general taxon. We considered a gene as contamination if both the taxonomic assignment and the LCA was placed outside the invertebrate animals.
			† We considered a gene as intrinsic based on its gene neighbours, if the gene was flanked by intrinsic genes on both sides ('y') or one side ('(y)').
